# Multiomic insights into sucrose accumulation in sugarcane

**DOI:** 10.1101/2024.06.18.599623

**Authors:** Alexandre Hild Aono, Ricardo José Gonzaga Pimenta, Jéssica Faversani Diniz, Marishani Marin Carrasco, Guilherme Kenichi Hosaka, Fernando Henrique Correr, Ana Letycia Basso Garcia, Estela Araujo Costa, Alisson Esdras Coutinho, Luciana Rossini Pinto, Marcos Guimarães de Andrade Landell, Mauro Alexandre Xavier, Dilermando Perecin, Monalisa Sampaio Carneiro, Thiago Willian Balsalobre, Reginaldo Massanobu Kuroshu, Gabriel Rodrigues Margarido, Anete Pereira de Souza

## Abstract

Sugarcane (*Saccharum* spp.) holds significant economic importance in sugar and biofuel production. Despite extensive research, understanding highly quantitative traits, such as sucrose content, remains challenging due to the complex genomic landscape of the crop. In this study, we conducted a multiomic investigation to elucidate the genetic architecture and molecular mechanisms governing sucrose accumulation in sugarcane. Using a biparental cross (IACSP95-3018 × IACSP93-3046) and a genetically diverse collection of sugarcane genotypes, we evaluated the soluble solids (Brix) and sucrose content (POL) across various years and environments. Both populations were genotyped using a genotyping-by-sequencing (GBS) approach, with single nucleotide polymorphisms (SNPs) identified via bioinformatics pipelines. Genotype‒phenotype associations were established using a combination of traditional linear mixed-effect models and machine learning algorithms. Furthermore, we conducted an RNA sequencing (RNA-Seq) experiment on genotypes exhibiting distinct Brix and POL profiles across different developmental stages. Differentially expressed genes (DEGs) potentially associated with variations in sucrose accumulation were identified. All findings were integrated through a comprehensive gene coexpression network analysis. Strong correlations among the evaluated characteristics were observed, with estimates of modest to high heritabilities. By leveraging a broad set of SNPs identified for both populations, we identified several SNPs potentially linked to phenotypic variance. Our examination of genes close to these markers facilitated the association of such SNPs with DEGs in genotypes with contrasting sucrose levels. Through the integration of these results with a gene coexpression network, we delineated a set of genes potentially involved in the regulatory mechanisms of sucrose accumulation in sugarcane, collectively contributing to the definition of this critical phenotype. Our findings constitute a significant resource for biotechnology and plant breeding initiatives. Furthermore, our genotype‒phenotype association models hold promise for application in genomic selection, offering valuable insights into the molecular underpinnings governing sucrose accumulation in sugarcane.
