## Supplementary Tables for "Multiomic insights into sucrose accumulation in sugarcane": SupplementaryTableS1.xlsx

### Sheet: Página1
Supplementary Table S1. Pedigree of the 97 sugarcane accessions employed in the study.
Genotype	Female Parent	Male Parent
US571415	S. spontaneum	SP701143
Cana alho	S. officinarum	Unknown
IACSP012410	R570	IACSP933046
IACSP046007	PO8862	IAC912195
IACSP046059	IACSP953018	SP775181
IACSP953028	IACSP953028	Unknown
NG5712	S. robustum	Unknown
IACSP042516	IAC912288	CT961414
Krakatau	S. spontaneum	Unknown
IN8482	S. spontaneum	SP823530
IACSP042508	SP913059	Unknown
IACSP955037	SP842066	IACSP973391
IACCTC059630	IACSP972053	SP80185
IACSP046053	IACSP956114	IAC873396
IACSP993009	CP701133	Unknown
IS76155	S. officinarum	RB855113
IACSP012421	RB835486	SP847017
IACSP042521	IAC912288	SP88721
IACSP046058	IACSP953018	SP87365
IACSP991020	SP851682	Unknown
IACSP045065	IACSP956114	RB72454
IACCTC069767	IACSP963069	SP803280
IACSP985046	SP813251	Unknown
IACSP018034	IAC913093	Unknown
IACSP993357	SP921584	Unknown
IACCTC059578	Whitetrans	SP963092
IACCTC055580	CTC4	IACSP933046
IACSP976628	RB835486	SP931124
IACSP976680	SP842066	Unknown
IACCTC059534	IACSP953028	Unknown
IACSP972084	RB855035	SP775181
CTC15	SP842025	Unknown
IAC914168	SP813137	IAC873396
IACBIO232	RB855465	CTC9
IACBIO241	RB855465	SP963092
IACBIO257	NG26011	IAC863154
IACBIO266	NG26011	RB855156
IACBIO270	SES069	Unknown
IACBIO271	SES069	SP80185
IACBIO273	SES069	Unknown
IACBIO275	SES069	Unknown
IACBIO277	SES069	IACSP972077
IACBIO279	SES069	IAC873396
IACCTC053616	IAC915155	RB85453
IACCTC056518	SP911049	SP832847
IACCTC059552	IACSP955011	SP775158
IACCTC059607	IACSP972053	SP963092
IACCTC059634	IACSP972053	IACSP953050
IACCTC061050	CT943165	IACSP952078
IACCTC069708	IACSP962042	SP823697
IACCTC069713	IACSP955000	SP87432
IACCTC069741	IACSP955000	Unknown
IACSP012417	RB835486	RB835486
IACSP012430	IAC912195	CT961414
IACSP015501	SP913059	SP80185
IACSP015519	RB835486	Unknown
IACSP018046	R570	Glagah
IACSP018082	IAC913093	Glagah
IACSP018158	RB835486	Unknown
IACSP022067	SP973060	Unknown
IACSP022125	SP901161	Unknown
IACSP023025	SP924230	Unknown
IACSP023168	IAC914216	Unknown
IACSP042503	PO8862	Unknown
IACSP042504	IACSP955037	Unknown
IACSP042509	SP913059	CT961414
IACSP042510	IAC913093	CT931231
IACSP043123	IACSP953028	RB855453
IACSP043148	IACSP953018	IAC911099
IACSP043150	IACSP953018	CT014455
IACSP043259	IACSP966026	CT961307
IACSP045081	IACSP966026	SP775181
IACSP046032	IACSP953028	CTC957
IACSP046035	SP913059	SP775181
IACSP046073	IACSP953028	SP701143
IACSP046077	IACSP972109	SP901644
IACSP046152	IAC911099	SP88813
IACSP933046	SP791011	SP803280
IACSP953018	SP842189	CTC9
IACSP956114	IAC873187	CTC9638
IACSP962008	SP80144	SP832847
IACSP963056	SP826108	IACSP933046
IACSP963069	SP803280	IACSP933046
IACSP963076	SP847017	RB855453
IACSP973384	RB855113	IACSP966026
IACSP974039	RB835486	SP924221
IACSP974048	SP842066	IACSP956114
IACSP982053	SP847017	SP801842
IACSP983011	IAC913093	CTC9019
IACSP993369	SP901616	IACCTC059607
IACSP994011	SP842025	RB855453
IJ76293	S. robustum	IAC863154
IN8458	S. spontaneum	SP801842
IN8488	S. spontaneum	Unknown
NG57213	Unknown	Unknown
RB935744	RB835089	TUC717
SP832847	HJ5741	Unknown
