## Supplementary Tables for "Multiomic insights into sucrose accumulation in sugarcane": SupplementaryTableS2.xlsx

### Sheet: Página1
Supplementary Table S2. Results of linear mixed-effects models assessing measurements of soluble solids content (Brix) and sucrose content (POL) in two distinct populations: Pop1, comprising a panel of 97 sugarcane accessions; and Pop2, consisting of 219 progeny genotypes derived from a biparental cross. Variance component estimation was conducted using the restricted maximum likelihood (REML) ap…
Population	Trait	Experimental Unit (EU)	Years	Mean/Variance per Year	Fixed Effect Significance	Cullis Heritability	Heritability (Variance Ratio)	Total Variance	Component	Variance Components (P-value Significance)	Total Mean Variance	Variance Component Mean	Corrected Factor
Pop1	Brix	EU 1	2014	17.51/7.86131	Block: 0.0004633	0.937537	0.939554	8.00804	Genotype	6.369041 (<2.2e-16)	6.77879	6.36904	-
									Residual	1.639		0.409751	4 (4 blocks)
		EU 2	2014	18.76/10.46876	Block: 0.1327	0.879948	0.893707	10.6254	Genotype	7.200046 (<2.2e-16)	8.05638	7.20005	-
									Residual	3.42534		0.856334	4 (4 blocks)
		EU 3	2014 and 2015	20.28/10.57859 (20.34/11.60501 in 2014 and 20.23/9.583651 in 2015)	Year: 0.6808/Block: 0.4934	0.945565	0.94788	10.7524	Block:Year	4.450117e-01 (1.465e-09)	7.87813	0.0556265	8 (4 blocks and 2 years)
									Genotype	7.467524e+00 (<2.2e-16)		7.46752	-
									Genotype:Year	2.873729e-07 (0.5)		1.43686e-07	2 (2 years)
									Residual	2.83985		0.354982	8 (4 blocks and 2 years)
	POL	EU 1	2014	12.71/9.843914	Block: 0.01157	0.952808	0.95437	8.00804	Genotype	6.369041 (<2.2e-16)	6.77879	6.36904	-
									Residual	1.639		0.409751	4 (4 blocks)
		EU 2	2014	13.98/13.36052	Block: 0.2521	0.904971	0.916274	10.6254	Genotype	7.200046 (<2.2e-16)	8.05638	7.20005	-
									Residual	3.42534		0.856334	4 (4 blocks)
		EU 3	2014 and 2015	16.43/16.92512 (14.77/19.3571 in 2014 and 15.31/14.40978 in 2015)	Year: 0.01312/Block: 0.77438	0.960732	0.967357	10.7524	Block:Year	4.450117e-01 (1.465e-09)	7.87813	0.0556265	8 (4 blocks and 2 years)
									Genotype	7.467524e+00 (<2.2e-16)		7.46752	-
									Genotype:Year	2.873729e-07 (0.5)		1.43686e-07	2 (2 years)
									Residual	2.83985		0.354982	8 (4 blocks and 2 years)
Pop2	Brix	Single EU	2012, 2013, and 2014	19.27/2.336801 (18.30/2.65358 in 2012, 19.87/1.362817 in 2013, and 19.58/1.720847 in 2014)	Year: 0.0008511/Block: 0.7392137	0.379944	0.364993	2.03023	Block:Year	1.962013e-01 (2.705e-11)	0.48628	0.0327002	6 (2 blocks and 3 years)
									Genotype	1.774887e-01 (6.742e-07)		0.177489	-
									Genotype:Year	8.326665e-07 (0.5)		2.77555e-07	3 (3 years)
									Residual	1.65654		0.276091	6 (2 blocks and 3 years)
	POL	Single EU	2012, 2013, and 2014	13.999/3.158563 (12.688/2.899914 in 2012, 15.35/1.160726 in 2013, and 13.76/2.238836 in 2014)	Year: <2.2e-16/Block: 0.719	0.362229	0.371881	2.10835	Block:Year	7.194468e-02 (0.0004504)	0.509192	0.0119908	6 (2 blocks and 3 years)
									Genotype	1.893589e-01 (1.721e-06)		0.189359	-
									Genotype:Year	9.460169e-07 (0.5)		3.15339e-07	3 (3 years)
									Residual	1.84705		0.307841	6 (2 blocks and 3 years)
