## Supplementary Tables for "Multiomic insights into sucrose accumulation in sugarcane": SupplementaryTableS3.xlsx

### Sheet: Página1
Supplementary Table S3. Best linear unbiased predictors (BLUPs) for the measurements of soluble solids content (Brix) and sucrose content (POL) in two evaluated populations: Pop1, comprising a panel of 97 sugarcane accessions; and Pop2, consisting of 219 progeny genotypes derived from a biparental cross. Similarity groups were defined using a complete linkage hierarchical clustering analysis base…
Population	Genotype	BRIX	POL	Groups
Pop1	US571415	0.541425	0.573011	1
	CANA ALHO	0.645096	0.748907	1
	IACSP012410	0.650344	0.619814	1
	IACSP046007	0.809882	0.831454	1
	IACSP046059	0.503474	0.634864	1
	IACSP953028	0.69874	0.809767	1
	NG5712	0.247398	0.514545	2
	IACSP042516	0.608217	0.666948	1
	KRAKATAU	0.123042	0.394098	2
	IN8482	0.186967	0.404578	2
	IACSP042508	0.761336	0.77531	1
	IACSP955037	0.64815	0.779229	1
	IACCTC059630	0.924349	0.950371	1
	IACSP046053	0.471077	0.69046	1
	IACSP993009	0.874782	0.904028	1
	IS76155	0.566822	0.674336	1
	IACSP012421	0.633617	0.490679	1
	IACSP042521	0.837684	0.834539	1
	IACSP046058	0.719767	0.812527	1
	IACSP991020	0.904835	0.848945	1
	IACSP045065	0.655072	0.691419	1
	IACCTC069767	0.493347	0.65913	1
	IACSP985046	0.541209	0.68866	1
	IACSP018034	0.826369	0.907128	1
	IACSP993357	0.73244	0.572943	1
	IACCTC059578	0.641683	0.700877	1
	IACCTC055580	0.934026	0.947525	1
	IACSP976628	0.538132	0.525214	1
	IACSP976680	0.682332	0.517645	1
	IACSP972084	0.832055	0.830727	1
	CTC15	0.73291	0.776401	1
	IAC914168	0.549659	0.640903	1
	IACBIO232	0.357078	0.493615	2
	IACBIO241	0.0918834	0.117603	2
	IACBIO257	0.523372	0.556378	1
	IACBIO266	0.571784	0.628709	1
	IACBIO270	0.230059	0.351315	2
	IACBIO271	0.246012	0.450795	2
	IACBIO273	0.309842	0.312214	2
	IACBIO275	0	0	2
	IACBIO277	0.0752344	0.408688	2
	IACBIO279	0.279069	0.553227	2
	IACCTC053616	0.80683	0.835532	1
	IACCTC056518	0.493868	0.637948	1
	IACCTC059552	1	1	1
	IACCTC059607	0.721332	0.603483	1
	IACCTC059634	0.529347	0.573726	1
	IACCTC061050	0.842639	0.823226	1
	IACCTC069708	0.807461	0.891462	1
	IACCTC069713	0.783939	0.820971	1
	IACCTC069741	0.69549	0.649255	1
	IACSP012417	0.699405	0.811305	1
	IACSP012430	0.681398	0.779146	1
	IACSP015501	0.708758	0.758437	1
	IACSP015519	0.644746	0.746813	1
	IACSP018046	0.269624	0.531065	2
	IACSP018082	0.704504	0.748505	1
	IACSP018158	0.748594	0.58411	1
	IACSP022067	0.75106	0.764345	1
	IACSP022125	0.851536	0.910931	1
	IACSP023025	0.777639	0.835004	1
	IACSP023168	0.764313	0.756898	1
	IACSP042503	0.714915	0.668218	1
	IACSP042504	0.72036	0.752037	1
	IACSP042509	0.527619	0.70223	1
	IACSP042510	0.579052	0.653154	1
	IACSP043123	0.730868	0.784867	1
	IACSP043148	0.566699	0.699071	1
	IACSP043150	0.648139	0.728611	1
	IACSP043259	0.738064	0.797951	1
	IACSP045081	0.642404	0.763491	1
	IACSP046032	0.457197	0.605603	1
	IACSP046035	0.950676	0.966508	1
	IACSP046073	0.694071	0.797209	1
	IACSP046152	0.694347	0.779532	1
	IACSP933046	0.680671	0.744759	1
	IACSP953018	0.940948	0.966667	1
	IACSP956114	0.643448	0.72016	1
	IACSP962008	0.588651	0.698492	1
	IACSP963056	0.596806	0.715969	1
	IACSP963069	0.799905	0.785542	1
	IACSP963076	0.904467	0.907758	1
	IACSP973384	0.715408	0.819407	1
	IACSP974039	0.812638	0.877702	1
	IACSP983011	0.700834	0.742808	1
	IACSP993369	0.711191	0.556754	1
	IACSP994011	0.737142	0.827468	1
	IJ76293	0.52018	0.607131	1
	IN8458	0.163078	0.370489	2
	IN8488	0.185433	0.381634	2
	RB935744	0.713658	0.78006	1
	SP832847	0.654497	0.715546	1
Pop2	100	0.659291	0.604024	1
	101	0.680585	0.685021	1
	102	0.465482	0.434757	2
	103	0.394791	0.519192	2
	104	0.520012	0.618006	1
	105	0.675919	0.741349	1
	106	0.713297	0.735604	1
	108	0.936182	0.836628	1
	109	0.789361	0.870301	1
	110	0.288163	0.371737	2
	112	0.648757	0.696643	1
	113	0.339022	0.431205	2
	114	0.61599	0.623782	1
	115	0.858072	0.807893	1
	116	0.653132	0.652104	1
	117	0.644993	0.642631	1
	118	0.901789	0.85591	1
	119	0.743785	0.715724	1
	120	0.367248	0.404103	2
	121	0.843264	0.753982	1
	122	0.570884	0.57667	1
	123	0.550702	0.479563	1
	124	0.590165	0.525536	1
	125	0.425011	0.452516	2
	127	0.724926	0.709106	1
	128	0.821643	0.785831	1
	129	0.637081	0.594332	1
	13	0.359991	0.404562	2
	130	0.437639	0.552713	2
	131	0.361857	0.407754	2
	132	0.647671	0.684755	1
	133	0.521931	0.470364	1
	134	0.658473	0.580579	1
	135	0.437068	0.490961	2
	136	0.800219	0.778693	1
	137	0.879764	0.808175	1
	139	0.614911	0.589662	1
	14	0.168617	0.270415	2
	140	0.571486	0.586415	1
	141	0.675591	0.659326	1
	142	0.626151	0.709576	1
	143	0.398185	0.388733	2
	144	0.543821	0.623337	1
	145	0.535674	0.625588	1
	146	0.959558	0.803773	1
	147	0.984546	1	1
	148	0.532293	0.625948	1
	15	0.5328	0.582337	1
	150	0.709769	0.726372	1
	151	0.613769	0.760457	1
	152	0.814693	0.894372	1
	153	0.494892	0.576409	1
	154	0.900253	0.860234	1
	155	0.316296	0.4652	2
	156	0.512153	0.574844	1
	157	0.536598	0.619575	1
	158	0.33259	0.402792	2
	159	0.617832	0.701997	1
	160	0.860469	0.825977	1
	161	0.438501	0.468662	2
	162	0.690201	0.699584	1
	163	0.787369	0.762533	1
	164	0.452906	0.482231	2
	165	0.559999	0.588623	1
	166	0.4836	0.221177	2
	167	0.784708	0.833084	1
	168	0.420746	0.514138	2
	170	0.550256	0.565363	1
	171	0.23873	0.355275	2
	172	0.877231	0.819107	1
	174	0.784621	0.785756	1
	175	0.59037	0.65701	1
	176	0.518955	0.559271	1
	177	0.817264	0.852002	1
	18	0.577304	0.534401	1
	180	0.662436	0.637325	1
	181	1	0.944261	1
	182	0.776318	0.698515	1
	183	0.459154	0.508956	2
	184	0.294238	0.354637	2
	185	0.534811	0.554913	1
	186	0.756847	0.73736	1
	187	0.656618	0.687329	1
	188	0.313225	0.409197	2
	189	0.75301	0.667796	1
	190	0.486186	0.649213	1
	191	0.544386	0.593955	1
	192	0.658373	0.62852	1
	193	0.690284	0.68288	1
	194	0.591948	0.604778	1
	195	0.613345	0.654739	1
	196	0.300014	0.334981	2
	198	0.670483	0.568071	1
	20	0.531918	0.526316	1
	200	0.441939	0.503538	2
	201	0.256442	0.275916	2
	202	0.627526	0.657612	1
	203	0.699088	0.651897	1
	205	0.654035	0.561491	1
	206	0.507897	0.348144	2
	209	0	0	2
	21	0.524187	0.578163	1
	210	0.78023	0.694213	1
	211	0.536502	0.474053	1
	212	0.605053	0.569051	1
	214	0.564121	0.666501	1
	215	0.579691	0.573796	1
	217	0.861988	0.810663	1
	218	0.640122	0.591429	1
	220	0.544908	0.572206	1
	23	0.752589	0.755318	1
	24	0.727467	0.715735	1
	25	0.458084	0.497307	2
	26	0.572964	0.605577	1
	27	0.377194	0.482745	2
	29	0.793597	0.773078	1
	3	0.597277	0.578897	1
	30	0.26381	0.421084	2
	3018	0.808684	0.7755	1
	3046	0.363039	0.416115	2
	34	0.92223	0.869299	1
	35	0.725382	0.602544	1
	36	0.674351	0.631551	1
	37	0.66957	0.630827	1
	38	0.750662	0.700699	1
	40	0.636425	0.634901	1
	42	0.661642	0.586207	1
	43	0.604938	0.678659	1
	44	0.755651	0.696842	1
	45	0.719136	0.815358	1
	46	0.991927	0.916478	1
	5	0.571484	0.586412	1
	50	0.245858	0.378425	2
	52	0.682581	0.640635	1
	53	0.387134	0.532274	2
	54	0.208142	0.258613	2
	55	0.75531	0.774674	1
	58	0.878548	0.857563	1
	61	0.733536	0.742203	1
	63	0.855448	0.840782	1
	64	0.423301	0.449746	2
	65	0.409249	0.422117	2
	66	0.576435	0.592256	1
	67	0.538463	0.592025	1
	69	0.426388	0.48154	2
	7	0.652031	0.667265	1
	70	0.460823	0.536244	2
	71	0.797309	0.796291	1
	72	0.397504	0.403204	2
	73	0.432221	0.54926	2
	74	0.955426	0.975073	1
	76	0.638504	0.669018	1
	77	0.325132	0.442809	2
	78	0.616194	0.555772	1
	79	0.250133	0.31341	2
	8	0.774302	0.606435	1
	80	0.715043	0.762088	1
	81	0.532702	0.499281	1
	84	0.706824	0.689168	1
	86	0.66731	0.681019	1
	88	0.886183	0.822445	1
	89	0.503612	0.590389	1
	90	0.729959	0.753481	1
	91	0.658637	0.673845	1
	92	0.778016	0.670753	1
	94	0.624844	0.672762	1
	95	0.562244	0.61157	1
	96	0.629749	0.588661	1
	97	0.581594	0.625372	1
	98	0.682435	0.667662	1
	99	0.669973	0.624218	1
