## Supplementary Tables for "Multiomic insights into sucrose accumulation in sugarcane": SupplementaryTableS6.xlsx

### Sheet: filteringInfo
Supplementary Table S6. Evaluation of RNA sequencing (RNA-Seq) files.
SRA Identification	Raw Paired Reads	Filtered Paired Reads	Percentage of Filtered Reads	Genotype	Time	Biological Replicate	Technical Replicate
ERR4677089	11440508	9576566	0.837075	IN84-58	T1	R1	1
ERR4677090	11392330	9560603	0.839214	IN84-58	T1	R1	2
ERR4677091	11360004	9515033	0.837591	IN84-58	T1	R1	3
ERR4677149	11265213	9519915	0.845072	IN84-58	T1	R2	1
ERR4677150	11250402	9528090	0.846911	IN84-58	T1	R2	2
ERR4677151	11246379	9557211	0.849803	IN84-58	T1	R2	3
ERR4677185	12095156	10245156	0.847046	IN84-58	T1	R3	1
ERR4677186	12093796	10264097	0.848708	IN84-58	T1	R3	2
ERR4677187	12085276	10284397	0.850986	IN84-58	T1	R3	3
ERR4677092	12633484	10700568	0.847001	IN84-58	T2	R1	1
ERR4677093	12574277	10663018	0.848002	IN84-58	T2	R1	2
ERR4677094	12543382	10624767	0.847042	IN84-58	T2	R1	3
ERR4677122	12814843	11004829	0.858756	IN84-58	T2	R2	1
ERR4677123	12791881	11003425	0.860188	IN84-58	T2	R2	2
ERR4677124	12776395	11015778	0.862198	IN84-58	T2	R2	3
ERR4677191	11062833	9533030	0.861717	IN84-58	T2	R3	1
ERR4677192	11045682	9533514	0.863099	IN84-58	T2	R3	2
ERR4677193	11034382	9552644	0.865716	IN84-58	T2	R3	3
ERR4677080	12135164	10199348	0.840479	IN84-58	T3	R1	1
ERR4677081	12089222	10180435	0.842108	IN84-58	T3	R1	2
ERR4677082	12061649	10143698	0.840988	IN84-58	T3	R1	3
ERR4677134	11796798	9837013	0.833871	IN84-58	T3	R2	1
ERR4677135	11752429	9821994	0.835742	IN84-58	T3	R2	2
ERR4677136	11721554	9781745	0.834509	IN84-58	T3	R2	3
ERR4677155	10468563	8777600	0.838472	IN84-58	T3	R3	1
ERR4677156	10463014	8790752	0.840174	IN84-58	T3	R3	2
ERR4677157	10450138	8802852	0.842367	IN84-58	T3	R3	3
ERR4677116	12026330	10106707	0.840382	IN84-58	T4	R1	1
ERR4677117	11983729	10081849	0.841295	IN84-58	T4	R1	2
ERR4677118	11954625	10048726	0.840572	IN84-58	T4	R1	3
ERR4677137	12048826	10151950	0.842568	IN84-58	T4	R2	1
ERR4677138	11999761	10123052	0.843604	IN84-58	T4	R2	2
ERR4677139	11970794	10084164	0.842397	IN84-58	T4	R2	3
ERR4677194	11651434	9807045	0.841703	IN84-58	T4	R3	1
ERR4677195	11632625	9817097	0.843928	IN84-58	T4	R3	2
ERR4677196	11638253	9851380	0.846466	IN84-58	T4	R3	3
ERR4677107	11134860	9348928	0.839609	R570	T1	R1	1
ERR4677108	11079292	9308906	0.840208	R570	T1	R1	2
ERR4677109	11050394	9275882	0.839416	R570	T1	R1	3
ERR4677140	11296283	9632896	0.852749	R570	T1	R2	1
ERR4677141	11274854	9632242	0.854312	R570	T1	R2	2
ERR4677142	11272548	9654896	0.856496	R570	T1	R2	3
ERR4677206	10823481	9132652	0.843781	R570	T1	R3	1
ERR4677207	10795942	9126519	0.845366	R570	T1	R3	2
ERR4677208	10792241	9149907	0.847823	R570	T1	R3	3
ERR4677113	10755750	9322958	0.866788	R570	T2	R1	1
ERR4677114	10711020	9291193	0.867442	R570	T2	R1	2
ERR4677115	10683399	9256969	0.866482	R570	T2	R1	3
ERR4677119	11625297	9769017	0.840324	R570	T2	R2	1
ERR4677120	11563382	9730241	0.84147	R570	T2	R2	2
ERR4677121	11532803	9694354	0.84059	R570	T2	R2	3
ERR4677173	10546449	8936062	0.847305	R570	T2	R3	1
ERR4677174	10518856	8930803	0.849028	R570	T2	R3	2
ERR4677175	10524487	8962877	0.851621	R570	T2	R3	3
ERR4677098	11210870	9328707	0.832113	R570	T3	R1	1
ERR4677099	11162390	9299042	0.833069	R570	T3	R1	2
ERR4677100	11132987	9260597	0.831816	R570	T3	R1	3
ERR4677128	11516772	9591424	0.832822	R570	T3	R2	1
ERR4677129	11475104	9596740	0.83631	R570	T3	R2	2
ERR4677130	11461128	9567310	0.834762	R570	T3	R2	3
ERR4677203	12619906	10151893	0.804435	R570	T3	R3	1
ERR4677204	12584041	10134092	0.805313	R570	T3	R3	2
ERR4677205	12589017	10173785	0.808148	R570	T3	R3	3
ERR4677101	10117339	8533140	0.843417	R570	T4	R1	1
ERR4677102	10082988	8515845	0.844576	R570	T4	R1	2
ERR4677103	10055168	8476059	0.842955	R570	T4	R1	3
ERR4677152	12761342	10753314	0.842648	R570	T4	R2	1
ERR4677153	12724831	10736278	0.843727	R570	T4	R2	2
ERR4677154	12718059	10762843	0.846265	R570	T4	R2	3
ERR4677176	12420036	10552889	0.849667	R570	T4	R3	1
ERR4677177	12394768	10553886	0.851479	R570	T4	R3	2
ERR4677178	12395515	10588041	0.854183	R570	T4	R3	3
ERR4677086	13538159	11410228	0.84282	SP80-3280	T1	R1	1
ERR4677087	13501953	11398583	0.844217	SP80-3280	T1	R1	2
ERR4677088	13460481	11352144	0.843368	SP80-3280	T1	R1	3
ERR4677167	11172728	9383342	0.839843	SP80-3280	T1	R2	1
ERR4677168	11112485	9349882	0.841385	SP80-3280	T1	R2	2
ERR4677169	11084030	9308808	0.83984	SP80-3280	T1	R2	3
ERR4677182	12345810	10517529	0.851911	SP80-3280	T1	R3	1
ERR4677183	12322677	10507941	0.852732	SP80-3280	T1	R3	2
ERR4677184	12335400	10554614	0.855636	SP80-3280	T1	R3	3
ERR4677095	11535849	9624886	0.834346	SP80-3280	T2	R1	1
ERR4677096	11485508	9600400	0.835871	SP80-3280	T2	R1	2
ERR4677097	11449590	9558744	0.834855	SP80-3280	T2	R1	3
ERR4677143	9940186	8250286	0.829993	SP80-3280	T2	R2	1
ERR4677144	9908406	8237629	0.831378	SP80-3280	T2	R2	2
ERR4677145	9858824	8186854	0.830409	SP80-3280	T2	R2	3
ERR4677170	10833871	8978694	0.828761	SP80-3280	T2	R3	1
ERR4677171	10812001	8979548	0.830517	SP80-3280	T2	R3	2
ERR4677172	10816240	9013604	0.83334	SP80-3280	T2	R3	3
ERR4677077	11618881	9899559	0.852023	SP80-3280	T3	R1	1
ERR4677078	11564877	9863659	0.852898	SP80-3280	T3	R1	2
ERR4677079	11535720	9825355	0.851733	SP80-3280	T3	R1	3
ERR4677164	10653422	8898990	0.835318	SP80-3280	T3	R2	1
ERR4677165	10632678	8903787	0.837398	SP80-3280	T3	R2	2
ERR4677166	10641917	8942220	0.840283	SP80-3280	T3	R2	3
ERR4677200	11075194	9379401	0.846884	SP80-3280	T3	R3	1
ERR4677201	11049791	9374169	0.848357	SP80-3280	T3	R3	2
ERR4677202	11044586	9395790	0.850715	SP80-3280	T3	R3	3
ERR4677071	12081287	10203099	0.844537	SP80-3280	T4	R1	1
ERR4677072	12035548	10178763	0.845725	SP80-3280	T4	R1	2
ERR4677073	12004648	10140717	0.844733	SP80-3280	T4	R1	3
ERR4677125	10761306	9115149	0.84703	SP80-3280	T4	R2	1
ERR4677126	10755999	9132896	0.849098	SP80-3280	T4	R2	2
ERR4677127	10749225	9152725	0.851478	SP80-3280	T4	R2	3
ERR4677209	10691054	9114038	0.852492	SP80-3280	T4	R3	1
ERR4677210	10672767	9117834	0.854308	SP80-3280	T4	R3	2
ERR4677211	10671154	9141110	0.856619	SP80-3280	T4	R3	3
Total	1240508982	1046816212	0.84386	-
Mean	1.14862e+07	9.69274e+06	-
Minimum	9858824	8186854	-
Maximum	13538159	11410228	-
