## Supplementary Tables for "Multiomic insights into sucrose accumulation in sugarcane": SupplementaryTableS9.xlsx

### Sheet: Página1
Supplementary Table S9. Linkage disequilibrium (LD) associations for single nucleotide polymorphisms (SNPs) identified via a genome-wide association study (GWAS) with measurements of soluble solids content (Brix), sucrose content (POL), or both Brix and POL (Both) across two distinct populations: Pop1, consisting of a panel of 97 sugarcane accessions; and Pop2, comprising 219 progeny genotypes fr…
Population	GWAS-Associated SNP	Trait	SNP in Association	Correlation
Pop1	scaffold15773|size3862_73_C/A	Both	scaffold15773|size3862_75_C/T	0.947078
Pop1	scaffold15773|size3862_73_C/A	Both	scaffold7761|size4002_3922_C/T	0.82929
Pop1	scaffold15773|size3862_75_C/T	Both	scaffold15773|size3862_73_C/A	0.947078
Pop1	scaffold16204|size3850_210_A/T	Both	scaffold121152|size2046_1948_A/T	0.764337
Pop1	scaffold16204|size3850_210_A/T	Both	scaffold125568|size1813_1269_G/T	0.765658
Pop1	scaffold16204|size3850_210_A/T	Both	scaffold125568|size1813_1311_C/G	-0.753682
Pop1	scaffold16204|size3850_210_A/T	Both	scaffold126051|size1749_172_G/T	0.7866
Pop1	scaffold16204|size3850_210_A/T	Both	scaffold126223|size1725_1669_C/T	0.781293
Pop1	scaffold16204|size3850_210_A/T	Both	scaffold126223|size1725_1674_G/C	0.766663
Pop1	scaffold16204|size3850_210_A/T	Both	scaffold126223|size1725_1681_G/T	0.790571
Pop1	scaffold16204|size3850_210_A/T	Both	scaffold126836|size1661_1195_C/G	0.783919
Pop1	scaffold16204|size3850_210_A/T	Both	scaffold12765|size3924_48_G/T	0.771544
Pop1	scaffold16204|size3850_210_A/T	Both	scaffold132531|size1315_1097_A/G	0.753006
Pop1	scaffold16204|size3850_210_A/T	Both	scaffold133177|size1290_270_C/T	0.755227
Pop1	scaffold16204|size3850_210_A/T	Both	scaffold134718|size1238_519_C/T	0.787245
Pop1	scaffold16204|size3850_210_A/T	Both	scaffold139016|size1124_863_C/A	0.755304
Pop1	scaffold16204|size3850_210_A/T	Both	scaffold147426|size982_95_C/T	0.751163
Pop1	scaffold16204|size3850_210_A/T	Both	scaffold169501|size788_296_T/C	0.78889
Pop1	scaffold16204|size3850_210_A/T	Both	scaffold1817|size5900_3846_T/G	0.776746
Pop1	scaffold16204|size3850_210_A/T	Both	scaffold196356|size666_53_C/T	0.756523
Pop1	scaffold16204|size3850_210_A/T	Both	scaffold19760|size3678_2911_G/T	0.788308
Pop1	scaffold16204|size3850_210_A/T	Both	scaffold198449|size659_144_G/A	0.75211
Pop1	scaffold16204|size3850_210_A/T	Both	scaffold198449|size659_161_C/A	0.75211
Pop1	scaffold16204|size3850_210_A/T	Both	scaffold201431|size650_454_C/T	0.761519
Pop1	scaffold16204|size3850_210_A/T	Both	scaffold24331|size2823_2777_T/C	0.780139
Pop1	scaffold16204|size3850_210_A/T	Both	scaffold243700|size548_170_G/A	0.752274
Pop1	scaffold16204|size3850_210_A/T	Both	scaffold24635|size2756_1216_C/G	0.774824
Pop1	scaffold16204|size3850_210_A/T	Both	scaffold24635|size2756_1265_C/T	0.792498
Pop1	scaffold16204|size3850_210_A/T	Both	scaffold24635|size2756_1268_A/C	0.792991
Pop1	scaffold16204|size3850_210_A/T	Both	scaffold24635|size2756_1270_C/T	0.792931
Pop1	scaffold16204|size3850_210_A/T	Both	scaffold24635|size2756_1271_G/C	0.784768
Pop1	scaffold16204|size3850_210_A/T	Both	scaffold24635|size2756_1272_G/A	0.784781
Pop1	scaffold16204|size3850_210_A/T	Both	scaffold26654|size2466_955_G/T	0.774499
Pop1	scaffold16204|size3850_210_A/T	Both	scaffold26654|size2466_956_G/C	0.753398
Pop1	scaffold16204|size3850_210_A/T	Both	scaffold313293|size453_303_C/G	0.758027
Pop1	scaffold16204|size3850_210_A/T	Both	scaffold319967|size446_308_A/T	0.808746
Pop1	scaffold16204|size3850_210_A/T	Both	scaffold342788|size425_328_G/A	0.750073
Pop1	scaffold16204|size3850_210_A/T	Both	scaffold358603|size412_409_C/T	0.769176
Pop1	scaffold16204|size3850_210_A/T	Both	scaffold373715|size401_113_T/C	0.75742
Pop1	scaffold16204|size3850_210_A/T	Both	scaffold373715|size401_118_G/A	0.757407
Pop1	scaffold16204|size3850_210_A/T	Both	scaffold39207|size2151_367_A/C	0.802694
Pop1	scaffold16204|size3850_210_A/T	Both	scaffold39207|size2151_380_G/A	0.804841
Pop1	scaffold16204|size3850_210_A/T	Both	scaffold39207|size2151_383_A/G	0.762196
Pop1	scaffold16204|size3850_210_A/T	Both	scaffold413444|size375_300_C/T	0.755785
Pop1	scaffold16204|size3850_210_A/T	Both	scaffold413444|size375_308_T/C	0.755814
Pop1	scaffold16204|size3850_210_A/T	Both	scaffold418525|size372_322_G/A	0.758145
Pop1	scaffold16204|size3850_210_A/T	Both	scaffold418525|size372_329_T/A	0.76009
Pop1	scaffold16204|size3850_210_A/T	Both	scaffold425345|size368_107_G/T	0.78762
Pop1	scaffold16204|size3850_210_A/T	Both	scaffold428714|size367_147_C/G	0.759837
Pop1	scaffold16204|size3850_210_A/T	Both	scaffold45984|size2110_1970_T/C	0.778472
Pop1	scaffold16204|size3850_210_A/T	Both	scaffold462178|size349_265_T/C	0.775545
Pop1	scaffold16204|size3850_210_A/T	Both	scaffold52503|size2095_574_G/C	0.75104
Pop1	scaffold16204|size3850_210_A/T	Both	scaffold53106|size2095_1533_G/A	0.751751
Pop1	scaffold16204|size3850_210_A/T	Both	scaffold53939|size2094_693_T/G	0.785129
Pop1	scaffold16204|size3850_210_A/T	Both	scaffold562126|size308_157_A/T	-0.768589
Pop1	scaffold16204|size3850_210_A/T	Both	scaffold562126|size308_166_A/C	-0.768218
Pop1	scaffold16204|size3850_210_A/T	Both	scaffold562126|size308_169_T/A	-0.768589
Pop1	scaffold16204|size3850_210_A/T	Both	scaffold562126|size308_173_C/T	-0.759024
Pop1	scaffold16204|size3850_210_A/T	Both	scaffold562126|size308_199_A/T	-0.768589
Pop1	scaffold16204|size3850_210_A/T	Both	scaffold64126|size2088_305_A/C	0.7589
Pop1	scaffold16204|size3850_210_A/T	Both	scaffold64343|size2087_1714_A/G	0.756038
Pop1	scaffold16204|size3850_210_A/T	Both	scaffold6470|size4096_2112_A/G	0.771724
Pop1	scaffold16204|size3850_210_A/T	Both	scaffold657696|size279_185_G/A	0.757859
Pop1	scaffold16204|size3850_210_A/T	Both	scaffold668741|size276_163_G/C	0.750158
Pop1	scaffold16204|size3850_210_A/T	Both	scaffold8455|size3986_2003_G/C	0.751778
Pop1	scaffold16204|size3850_210_A/T	Both	scaffold862659|size234_119_T/C	-0.754993
Pop1	scaffold16204|size3850_210_A/T	Both	scaffold862659|size234_131_A/G	0.779807
Pop1	scaffold16204|size3850_210_A/T	Both	scaffold862659|size234_134_G/A	0.772455
Pop1	scaffold16204|size3850_210_A/T	Both	scaffold88952|size2077_165_C/G	-0.775815
Pop1	scaffold16204|size3850_210_A/T	Both	scaffold92795|size2075_1907_A/G	0.763174
Pop1	scaffold16204|size3850_210_A/T	Both	scaffold92795|size2075_1908_G/C	0.750353
Pop2	scaffold5479|size4842_156_C/T	POL	scaffold67519|size2086_549_A/T	0.769684
