## Supplementary Tables for "Multiomic insights into sucrose accumulation in sugarcane": SupplementaryTableS10.xlsx

### Sheet: Página1
Supplementary Table S10. Gene Ontology (GO) enrichment analysis of genes adjacent to single nucleotide polymorphisms (SNPs) revealed through a genome-wide association study (GWAS), linkage disequilibrium (LD) extension, and feature selection (FS) for soluble solids content (Brix) and sucrose content (POL). The results are categorized based on methodology and GO functional categories, specifically…
Method	Category	GO	Term	P-value (Fisher Test)	Adjusted P-value (Fisher Test)
GWAS + LD	MF	GO:0010295	(+)-abscisic acid 8'-hydroxylase activity	6e-11	1.96044e-07
		GO:0005315	inorganic phosphate transmembrane transporter activity	1.8e-08	2.85586e-05
		GO:0030371	translation repressor activity	1.9e-06	0.00184134
		GO:0047262	polygalacturonate 4-alpha-galacturonosyltransferase activity	2.3e-06	0.00184134
		GO:0000995	RNA polymerase III general transcription initiation factor activity	3.2e-06	0.00209915
		GO:0004712	protein serine/threonine/tyrosine kinase activity	1.1e-05	0.0060871
		GO:0004713	protein tyrosine kinase activity	1.4e-05	0.00668148
		GO:0050356	tropine dehydrogenase activity	3.4e-05	0.0138998
GWAS + LD	BP	GO:0009553	embryo sac development	3.1e-14	2.5041e-10
		GO:0046345	abscisic acid catabolic process	4.1e-11	1.64102e-07
		GO:0042868	antisense RNA metabolic process	2.5e-10	6.73212e-07
		GO:0010344	seed oilbody biogenesis	3.5e-09	6.99797e-06
		GO:1902659	regulation of glucose mediated signaling pathway	2.7e-08	4.29616e-05
		GO:0042791	5S class rRNA transcription by RNA polymerase III	5.4e-08	6.25634e-05
		GO:0000027	ribosomal large subunit assembly	5.5e-08	6.25634e-05
		GO:0045995	regulation of embryonic development	2.2e-07	0.000217138
		GO:0031124	mRNA 3'-end processing	1.6e-06	0.00139574
		GO:0042797	tRNA transcription by RNA polymerase III	2.2e-06	0.00172985
		GO:0045489	pectin biosynthetic process	5.5e-06	0.00391689
		GO:0045046	protein import into peroxisome membrane	5.9e-06	0.00391689
		GO:0045892	negative regulation of DNA-templated transcription	6.7e-06	0.00408613
		GO:0009789	positive regulation of abscisic acid-activated signaling pathway	1.7e-05	0.00962042
		GO:0009710	tropane alkaloid biosynthetic process	2e-05	0.0104259
		GO:0016125	sterol metabolic process	2.6e-05	0.0131858
FS	MF	GO:0034979	NAD-dependent protein deacetylase activity	7.9e-12	2.58375e-08
		GO:0017168	5-oxoprolinase (ATP-hydrolyzing) activity	4.7e-11	7.71271e-08
		GO:0004305	ethanolamine kinase activity	3.6e-09	2.89637e-06
		GO:0004103	choline kinase activity	3.6e-09	2.89637e-06
		GO:0001872	(1->3)-beta-D-glucan binding	4.6e-08	2.974e-05
		GO:0003729	mRNA binding	8e-08	4.37049e-05
		GO:0120091	jasmonic acid hydrolase	4.2e-07	0.000196861
		GO:0010011	auxin binding	5.7e-07	0.000233699
		GO:0102966	arachidoyl-CoA:1-dodecanol O-acyltransferase activity	2.2e-06	0.000602099
		GO:0047196	long-chain-alcohol O-fatty-acyltransferase activity	2.2e-06	0.000602099
		GO:0061663	NEDD8 ligase activity	2.2e-06	0.000602099
		GO:0097602	cullin family protein binding	2.2e-06	0.000602099
		GO:0000822	inositol hexakisphosphate binding	2.6e-06	0.000642231
		GO:0004869	cysteine-type endopeptidase inhibitor activity	3.8e-06	0.000882629
		GO:0035243	protein-arginine omega-N symmetric methyltransferase activity	4.4e-06	0.000892884
		GO:0004407	histone deacetylase activity	4.4e-06	0.000892884
		GO:0008121	ubiquinol-cytochrome-c reductase activity	4.8e-06	0.000916307
		GO:0008469	histone arginine N-methyltransferase activity	7.6e-06	0.00137389
		GO:0015018	galactosylgalactosylxylosylprotein 3-beta-glucuronosyltransferase activity	1.2e-05	0.00208391
		GO:0042285	xylosyltransferase activity	1.3e-05	0.00216405
		GO:0046923	ER retention sequence binding	1.8e-05	0.00280092
		GO:0071074	eukaryotic initiation factor eIF2 binding	3.7e-05	0.00497792
		GO:0061634	alpha-D-xyloside xylohydrolase	3.7e-05	0.00497792
		GO:0080176	xyloglucan 1,6-alpha-xylosidase activity	3.7e-05	0.00497792
		GO:0070403	NAD+ binding	6.5e-05	0.00845483
		GO:0061630	ubiquitin protein ligase activity	6.8e-05	0.00849052
		GO:1990447	U2 snRNP binding	0.00011	0.0130153
		GO:0000149	SNARE binding	0.00011	0.0130153
		GO:0046481	digalactosyldiacylglycerol synthase activity	0.00017	0.0182905
		GO:0061665	SUMO ligase activity	0.00017	0.0182905
		GO:0005525	GTP binding	0.00034	0.0356847
		GO:0072542	protein phosphatase activator activity	0.00036	0.0368868
		GO:0003924	GTPase activity	0.0004	0.0389542
		GO:0015095	magnesium ion transmembrane transporter activity	0.00041	0.0389542
FS	BP	GO:0030512	negative regulation of transforming growth factor beta receptor signaling pathway	1.6e-10	1.24241e-06
		GO:0006751	glutathione catabolic process	3.1e-08	0.000116171
		GO:0016320	endoplasmic reticulum membrane fusion	4.4e-08	0.000116171
		GO:0010966	regulation of phosphate transport	1.4e-07	0.00022475
		GO:0043970	histone H3-K9 acetylation	1.4e-07	0.00022475
		GO:0051315	attachment of mitotic spindle microtubules to kinetochore	2.3e-07	0.000306674
		GO:1900366	negative regulation of defense response to insect	4e-07	0.000460588
		GO:0043985	histone H4-R3 methylation	8.5e-07	0.000579177
		GO:0010220	positive regulation of vernalization response	8.5e-07	0.000579177
		GO:0010336	gibberellic acid homeostasis	8.7e-07	0.000579177
		GO:0007094	mitotic spindle assembly checkpoint signaling	9.4e-07	0.000579177
		GO:0010068	protoderm histogenesis	9.4e-07	0.000579177
		GO:0046740	transport of virus in host, cell to cell	9.4e-07	0.000579177
		GO:0015031	protein transport	1.1e-06	0.000634736
		GO:0070478	nuclear-transcribed mRNA catabolic process, 3'-5' exonucleolytic nonsense-mediated decay	2.1e-06	0.00112441
		GO:0006646	phosphatidylethanolamine biosynthetic process	2.8e-06	0.0013908
		GO:0035246	peptidyl-arginine N-methylation	4.2e-06	0.00197542
		GO:0006656	phosphatidylcholine biosynthetic process	6.7e-06	0.00292537
		GO:0010198	synergid death	7.3e-06	0.00292537
		GO:0000740	nuclear membrane fusion	7.3e-06	0.00292537
		GO:0016575	histone deacetylation	9.3e-06	0.00355054
		GO:0010167	response to nitrate	1.1e-05	0.00417208
		GO:0009903	chloroplast avoidance movement	1.2e-05	0.00422857
		GO:0016925	protein sumoylation	1.3e-05	0.00422857
		GO:0006513	protein monoubiquitination	1.4e-05	0.00462674
		GO:0031146	SCF-dependent proteasomal ubiquitin-dependent protein catabolic process	1.7e-05	0.00519909
		GO:0009937	regulation of gibberellic acid mediated signaling pathway	1.9e-05	0.00550155
		GO:0009904	chloroplast accumulation movement	3.1e-05	0.00874056
		GO:0030277	maintenance of gastrointestinal epithelium	3.6e-05	0.0092194
		GO:0120290	stalled replication fork localization to nuclear periphery	3.6e-05	0.0092194
		GO:0071528	tRNA re-export from nucleus	3.6e-05	0.0092194
		GO:1904278	positive regulation of wax biosynthetic process	4.5e-05	0.0109179
		GO:0032456	endocytic recycling	4.5e-05	0.0109179
		GO:0009558	embryo sac cellularization	0.00011	0.025696
		GO:0006624	vacuolar protein processing	0.00011	0.025696
		GO:0006621	protein retention in ER lumen	0.00014	0.030201
		GO:0016036	cellular response to phosphate starvation	0.00018	0.0389621
		GO:0010014	meristem initiation	0.00021	0.0443604
		GO:0010466	negative regulation of peptidase activity	0.00022	0.0443604
