## Supplementary Tables for "Multiomic insights into sucrose accumulation in sugarcane": SupplementaryTableS11.xlsx

### Sheet: Página1
Supplementary Table S11. Single nucleotide polymorphisms (SNPs) were identified in association with soluble solids content (Brix) or sucrose content (POL) using feature selection techniques. Two distinct populations were utilized: Pop1, comprising a panel of 97 sugarcane accessions; and Pop2, consisting of 219 progeny genotypes derived from a biparental cross.
Brix (Pop1)	POL (Pop1)	Brix (Pop2)	POL (Pop2)
scaffold49931|size2099_1825_T/A	scaffold97994|size2073_2039_T/C	scaffold6684|size4068_2609_C/T	scaffold625903|size288_43_C/A
scaffold173259|size766_531_G/C	scaffold70400|size2085_202_G/A	scaffold88879|size2077_2060_G/C	scaffold1010058|size212_90_G/A
scaffold567125|size307_193_C/A	scaffold129676|size1449_1230_C/G	scaffold830856|size240_139_C/T	scaffold328712|size438_115_C/T
scaffold240355|size554_333_T/C	scaffold1077384|size203_131_G/A	scaffold625903|size288_43_C/A	scaffold24764|size2732_1949_G/A
scaffold213053|size616_495_T/G	scaffold481489|size340_119_C/G	scaffold333936|size433_271_T/A	scaffold154126|size906_499_A/C
scaffold129704|size1447_1149_T/C	scaffold355760|size415_377_G/T	scaffold1010058|size212_90_G/A	scaffold78279|size2081_1996_T/C
scaffold74442|size2083_54_A/G	scaffold13978|size3903_1920_G/A	scaffold328712|size438_115_C/T	scaffold326851|size440_243_C/T
scaffold125247|size1868_1330_T/G	scaffold227171|size582_153_T/A	scaffold379514|size397_231_A/G	scaffold70319|size2085_1881_G/A
scaffold272013|size502_343_C/G	scaffold348149|size421_189_C/T	scaffold53133|size2095_2025_A/T	scaffold721114|size263_84_C/T
scaffold355760|size415_377_G/T	scaffold439156|size361_106_G/A	scaffold154126|size906_499_A/C	scaffold24278|size2834_1857_T/C
scaffold483666|size339_191_C/A	scaffold125539|size1818_1312_C/T	scaffold4032|size5537_1975_T/A	scaffold101827|size2071_1872_G/A
scaffold13978|size3903_1920_G/A	scaffold125734|size1792_1444_G/A	scaffold326851|size440_243_C/T	scaffold130012|size1429_379_C/T
scaffold892656|size229_100_C/A	scaffold594579|size298_115_T/C	scaffold70319|size2085_1881_G/A	scaffold136064|size1196_238_C/T
scaffold15773|size3862_73_C/A	scaffold121557|size2044_210_G/A	scaffold24278|size2834_1857_T/C	scaffold617542|size291_124_T/A
scaffold18965|size3732_324_C/A	scaffold75342|size2083_53_T/A	scaffold830856|size240_129_T/C	scaffold125883|size1772_466_C/T
scaffold97620|size2073_349_A/C	scaffold22089|size3403_175_G/T	scaffold101827|size2071_1872_G/A	scaffold78279|size2081_1972_A/T
scaffold88965|size2077_369_A/G	scaffold795896|size247_181_T/A	scaffold106044|size2068_93_A/G	scaffold137527|size1157_1054_G/A
scaffold125734|size1792_1444_G/A	scaffold137487|size1158_418_G/A	scaffold71727|size2084_778_T/C	scaffold20966|size3567_1744_G/A
scaffold20569|size3606_1845_C/T	scaffold7568|size4008_1998_A/C	scaffold159516|size858_743_C/T	scaffold130088|size1424_644_G/T
scaffold11087|size3948_321_G/A	scaffold1088475|size202_118_C/T	scaffold170675|size781_151_A/G	scaffold46986|size2106_1331_C/A
scaffold54038|size2094_1502_A/G	scaffold24827|size2720_2362_T/C	scaffold82464|size2080_171_A/G	scaffold128064|size1551_1258_G/T
scaffold19920|size3665_1694_C/T	scaffold162012|size838_653_T/C	scaffold221657|size594_434_G/C	scaffold229507|size576_210_C/A
scaffold19231|size3717_1793_G/C	scaffold172074|size773_708_G/A	scaffold258140|size523_420_A/G	scaffold938093|size222_39_G/A
scaffold70387|size2085_2000_T/C	scaffold298701|size469_7_T/G	scaffold13872|size3905_1998_A/T	scaffold214121|size613_169_G/C
scaffold443885|size358_111_G/A	scaffold142981|size1050_725_C/T	scaffold938093|size222_39_G/A	scaffold25827|size2552_664_C/T
scaffold27920|size2376_387_A/C	scaffold25981|size2534_1732_G/A	scaffold94725|size2075_2026_T/C	scaffold137377|size1161_949_T/C
scaffold529535|size320_165_C/T	scaffold20593|size3604_1557_G/A	scaffold24764|size2732_1931_T/G	scaffold220280|size597_131_A/G
scaffold259881|size521_302_T/C	scaffold138832|size1128_788_A/G	scaffold220280|size597_131_A/G	scaffold444807|size358_23_C/T
scaffold295236|size473_57_A/G	scaffold127998|size1556_397_G/A	scaffold322183|size444_114_G/A	scaffold4771|size5312_913_T/A
scaffold32492|size2228_357_C/T	scaffold28013|size2371_162_G/T	scaffold4771|size5312_913_T/A	scaffold145836|size1004_590_A/G
scaffold172606|size770_552_T/C	scaffold434050|size364_333_G/A	scaffold145836|size1004_590_A/G	scaffold226521|size583_224_G/A
scaffold24827|size2720_2362_T/C	scaffold29597|size2296_1857_G/T	scaffold672251|size275_81_A/T	scaffold252584|size532_302_T/C
scaffold1729|size5942_772_G/A	scaffold126388|size1709_661_A/T	scaffold252584|size532_302_T/C	scaffold287019|size483_242_C/T
scaffold500123|size332_252_C/T	scaffold904644|size227_147_C/T	scaffold74791|size2083_2034_C/T	scaffold158688|size865_259_G/C
scaffold388219|size391_363_T/C	scaffold809392|size244_173_T/C	scaffold183222|size718_72_C/T	scaffold145836|size1004_574_G/C
scaffold904644|size227_147_C/T	scaffold149077|size960_158_T/C	scaffold24764|size2732_1933_A/T	scaffold124534|size2000_709_G/A
scaffold67688|size2086_44_C/T	scaffold204776|size640_488_A/G	scaffold158688|size865_259_G/C	scaffold126710|size1673_321_T/C
scaffold59369|size2090_1963_C/T	scaffold743257|size258_56_T/C	scaffold19447|size3703_769_C/T	scaffold19447|size3703_769_C/T
scaffold125774|size1787_1498_A/G	scaffold578699|size303_130_T/C	scaffold158039|size870_333_C/T	scaffold244386|size547_53_C/T
scaffold23559|size3018_498_G/A	scaffold594579|size298_111_A/T	scaffold489614|size337_179_C/G	scaffold23953|size2921_782_T/C
scaffold131014|size1379_808_G/A	scaffold102726|size2070_111_A/G	scaffold13546|size3911_3849_C/G	scaffold127790|size1574_732_G/A
scaffold39220|size2151_1621_G/A	scaffold861646|size235_171_A/G	scaffold744279|size258_136_A/C	scaffold161934|size838_487_C/T
scaffold8319|size3989_2034_C/G	scaffold773766|size252_218_A/T	scaffold338706|size429_123_T/C	scaffold142908|size1052_49_A/T
scaffold125602|size1807_324_C/T	scaffold85084|size2079_1152_A/G	scaffold148888|size963_264_A/T	scaffold82621|size2080_2011_A/C
scaffold159351|size859_330_A/C	scaffold67824|size2086_431_A/T	scaffold161934|size838_487_C/T	scaffold130012|size1429_349_C/G
scaffold125952|size1762_279_C/T	scaffold125774|size1787_1498_A/G	scaffold82621|size2080_2011_A/C	scaffold583222|size301_42_A/G
scaffold713537|size265_58_A/G	scaffold71618|size2084_1980_C/A	scaffold130012|size1429_349_C/G	scaffold41672|size2134_1866_A/C
scaffold25027|size2681_1744_C/T	scaffold39220|size2151_1621_G/A	scaffold142908|size1052_63_C/T	scaffold17249|size3815_1877_A/G
scaffold48434|size2102_1231_C/A	scaffold154604|size901_528_A/G	scaffold200554|size653_479_G/T	scaffold355903|size414_278_G/C
scaffold126794|size1665_470_G/T	scaffold282078|size489_328_G/A	scaffold24892|size2706_1710_C/G	scaffold69712|size2085_183_G/A
scaffold7499|size4010_2032_G/A	scaffold635589|size286_222_G/A	scaffold163377|size828_412_C/T	scaffold244386|size547_71_C/A
scaffold923096|size224_100_C/T	scaffold171152|size778_86_A/T	scaffold102591|size2070_1303_A/G	scaffold24764|size2732_1937_C/G
scaffold24032|size2900_2142_G/A	scaffold28455|size2346_995_C/A	scaffold355903|size414_278_G/C	scaffold8280|size3989_144_G/A
scaffold12619|size3927_1872_A/G	scaffold133324|size1285_326_A/G	scaffold244386|size547_71_C/A	scaffold40528|size2141_1760_G/A
scaffold112357|size2063_1835_C/A	scaffold47729|size2103_1960_C/T	scaffold15775|size3862_1936_G/T	scaffold54223|size2094_1102_C/T
scaffold402237|size382_122_G/A	scaffold168847|size792_589_T/C	scaffold130595|size1398_717_C/T	scaffold130088|size1424_678_G/A
scaffold56777|size2092_718_G/A	scaffold125952|size1762_279_C/T	scaffold54223|size2094_1102_C/T	scaffold299917|size467_390_C/A
scaffold309926|size456_59_C/G	scaffold168741|size792_202_A/C	scaffold130088|size1424_678_G/A	scaffold672251|size275_53_T/C
scaffold18965|size3732_349_G/T	scaffold132076|size1333_915_T/A	scaffold159930|size854_252_C/G	scaffold71190|size2084_1730_T/C
scaffold838968|size239_30_G/A	scaffold17083|size3821_2531_C/T	scaffold180656|size729_126_A/G	scaffold180656|size729_126_A/G
scaffold14337|size3896_613_C/T	scaffold8319|size3989_2054_G/C	scaffold449653|size356_2_C/T	scaffold449653|size356_2_C/T
scaffold36082|size2183_2016_T/G	scaffold25027|size2681_1744_C/T	scaffold28435|size2347_1223_T/G	scaffold206909|size633_487_G/C
scaffold203729|size643_354_G/T	scaffold396527|size386_105_C/G	scaffold728936|size261_143_A/C	scaffold109994|size2065_504_T/G
scaffold81655|size2080_116_C/T	scaffold15773|size3862_3490_G/C	scaffold65696|size2087_1706_C/T	scaffold17598|size3802_1823_C/A
scaffold132352|size1321_744_C/G	scaffold108823|size2066_50_C/T	scaffold71190|size2084_1758_G/A	scaffold78376|size2081_84_G/A
scaffold2323|size5819_563_A/G	scaffold34750|size2197_502_G/C	scaffold127619|size1587_401_G/A	scaffold86838|size2078_233_T/C
scaffold310849|size455_424_A/G	scaffold237191|size561_36_C/T	scaffold142120|size1064_520_T/G	scaffold71190|size2084_1758_G/A
	scaffold95807|size2074_1784_T/A	scaffold124534|size2000_732_C/T	scaffold217143|size605_436_C/G
	scaffold402237|size382_122_G/A	scaffold77747|size2082_1576_G/T	scaffold1083888|size202_70_C/A
	scaffold261278|size518_172_G/C	scaffold128041|size1553_1116_C/T	scaffold5479|size4842_156_C/T
	scaffold309926|size456_59_C/G	scaffold1083888|size202_70_C/A	scaffold816366|size243_66_C/G
	scaffold187011|size701_614_A/G	scaffold5479|size4842_156_C/T	scaffold32002|size2237_1806_A/G
	scaffold594579|size298_117_A/G	scaffold816366|size243_66_C/G	scaffold4166|size5504_4611_C/T
	scaffold36082|size2183_2016_T/G	scaffold852850|size236_112_C/T	scaffold12187|size3934_2691_A/C
	scaffold203729|size643_354_G/T	scaffold4166|size5504_4611_C/T	scaffold17598|size3802_1810_C/G
	scaffold135311|size1219_1073_G/T	scaffold12187|size3934_2691_A/C	scaffold126267|size1722_1050_C/A
	scaffold363418|size409_238_A/G	scaffold57549|size2091_54_C/T	scaffold192405|size681_514_A/G
	scaffold81655|size2080_116_C/T	scaffold1066375|size205_126_C/A	scaffold128064|size1551_1257_A/G
	scaffold14574|size3891_3790_C/T	scaffold24764|size2732_1932_A/C	scaffold337968|size429_243_G/T
	scaffold25012|size2683_1717_G/A	scaffold134991|size1229_50_T/C	scaffold254300|size530_426_C/G
	scaffold594579|size298_94_C/T	scaffold254300|size530_426_C/G	scaffold23467|size3043_1147_A/G
	scaffold2323|size5819_563_A/G	scaffold130508|size1403_322_G/T	scaffold25446|size2605_1453_C/A
	scaffold28279|size2355_1892_T/C
