## Supplementary Tables for "Multiomic insights into sucrose accumulation in sugarcane": SupplementaryTableS17.xlsx

### Sheet: Página1
Supplementary Table S17. Gene Ontology (GO) enrichment analysis of the final set of differentially expressed genes (DEGs) obtained from the intersection of analyses.
Category	GO	Term	P-value (Fisher Test)	Adjusted P-value (Fisher Test)
Biological Process	GO:0009408	response to heat	8.5e-21	6.82543e-17
	GO:0009873	ethylene-activated signaling pathway	1.7e-12	6.58817e-09
	GO:0042542	response to hydrogen peroxide	3.4e-11	9.0477e-08
	GO:0009651	response to salt stress	6.7e-11	1.10288e-07
	GO:2000022	regulation of jasmonic acid mediated signaling pathway	6.9e-11	1.10288e-07
	GO:0006457	protein folding	3.2e-10	4.30885e-07
	GO:0006952	defense response	4.4e-09	5.0555e-06
	GO:0009611	response to wounding	6.8e-09	6.77879e-06
	GO:0012502	induction of programmed cell death	1e-08	8.8582e-06
	GO:0006012	galactose metabolic process	1.2e-08	9.23563e-06
	GO:0009835	fruit ripening	1.3e-07	9.47048e-05
	GO:1901002	positive regulation of response to salt stress	1.9e-07	0.000127442
	GO:0033491	coniferin metabolic process	7.2e-07	0.000422127
	GO:1902584	positive regulation of response to water deprivation	7.4e-07	0.000422127
	GO:0000272	polysaccharide catabolic process	9.5e-07	0.000505985
	GO:0010929	positive regulation of auxin mediated signaling pathway	1e-06	0.000505985
	GO:0071555	cell wall organization	1.6e-06	0.0007518
	GO:0033274	response to vitamin B2	2e-06	0.000870791
	GO:1900150	regulation of defense response to fungus	2.2e-06	0.000925779
	GO:0009688	abscisic acid biosynthetic process	4.8e-06	0.00193196
	GO:0006587	serotonin biosynthetic process from tryptophan	5.7e-06	0.00218091
	GO:0009864	induced systemic resistance, jasmonic acid mediated signaling pathway	8.1e-06	0.00293144
	GO:0016998	cell wall macromolecule catabolic process	8.8e-06	0.00296275
	GO:0009753	response to jasmonic acid	9.2e-06	0.00296275
	GO:0009834	plant-type secondary cell wall biogenesis	9.3e-06	0.00296275
	GO:0051259	protein complex oligomerization	9.8e-06	0.00302109
	GO:0006636	unsaturated fatty acid biosynthetic process	1.3e-05	0.00388332
	GO:0071456	cellular response to hypoxia	2e-05	0.00569239
	GO:0006032	chitin catabolic process	2.1e-05	0.00569239
	GO:0009737	response to abscisic acid	2.3e-05	0.00617913
	GO:0016102	diterpenoid biosynthetic process	3.4e-05	0.00872978
	GO:0006355	regulation of DNA-templated transcription	3.6e-05	0.00895115
	GO:0080027	response to herbivore	5.2e-05	0.0125126
	GO:0016121	carotene catabolic process	5.5e-05	0.0129595
	GO:0002495	antigen processing and presentation of peptide antigen via MHC class II	7.8e-05	0.0174702
	GO:0042546	cell wall biogenesis	8.1e-05	0.0174702
	GO:0009625	response to insect	8.1e-05	0.0174702
	GO:0050832	defense response to fungus	0.00011	0.0228151
	GO:0009693	ethylene biosynthetic process	0.00012	0.0254552
	GO:0009686	gibberellin biosynthetic process	0.00017	0.0339685
	GO:0009751	response to salicylic acid	0.00018	0.035226
	GO:0009738	abscisic acid-activated signaling pathway	0.00019	0.035226
	GO:0009695	jasmonic acid biosynthetic process	0.00019	0.0352671
	GO:0010508	positive regulation of autophagy	0.00021	0.038117
	GO:1900366	negative regulation of defense response to insect	0.00022	0.0395658
	GO:1900367	positive regulation of defense response to insect	0.00023	0.0403649
	GO:0016042	lipid catabolic process	0.00025	0.041966
	GO:0031408	oxylipin biosynthetic process	0.00027	0.044123
Molecular Function	GO:0003700	DNA-binding transcription factor activity	9.2e-19	2.99321e-15
	GO:0000976	transcription cis-regulatory region binding	1.2e-16	1.91495e-13
	GO:0016210	naringenin-chalcone synthase activity	1.6e-09	1.28963e-06
	GO:0102128	chalcone synthase activity	1.6e-09	1.28963e-06
	GO:0102887	beta-sesquiphellandrene synthase activity	3.4e-09	2.08051e-06
	GO:0000978	RNA polymerase II cis-regulatory region sequence-specific DNA binding	3.8e-09	2.08051e-06
	GO:0051082	unfolded protein binding	9.7e-09	4.52472e-06
	GO:0010333	terpene synthase activity	3.9e-08	1.58343e-05
	GO:0009815	1-aminocyclopropane-1-carboxylate oxidase activity	2.7e-07	9.71842e-05
	GO:0052634	C-19 gibberellin 2-beta-dioxygenase activity	6.5e-07	0.000205393
	GO:0003978	UDP-glucose 4-epimerase activity	6.9e-07	0.000205393
	GO:0047782	coniferin beta-glucosidase activity	9.1e-07	0.000248237
	GO:0008843	endochitinase activity	1e-06	0.000253713
	GO:0036467	5-hydroxy-L-tryptophan decarboxylase activity	1.4e-06	0.000295027
	GO:0036469	L-tryptophan decarboxylase activity	1.4e-06	0.000295027
	GO:0046423	allene-oxide cyclase activity	1.8e-06	0.000367791
	GO:0046872	metal ion binding	3e-06	0.000572736
	GO:0008061	chitin binding	1.1e-05	0.00186384
	GO:0052900	spermine oxidase (propane-1,3-diamine-forming) activity	1.3e-05	0.00186384
	GO:0016231	beta-N-acetylglucosaminidase activity	1.3e-05	0.00186384
	GO:0052893	N1-acetylspermine:oxygen oxidoreductase (propane-1,3-diamine-forming) activity	1.3e-05	0.00186384
	GO:0052896	spermidine oxidase (propane-1,3-diamine-forming) activity	1.3e-05	0.00186384
	GO:0052897	N8-acetylspermidine:oxygen oxidoreductase (propane-1,3-diamine-forming) activity	1.3e-05	0.00186384
	GO:0045549	9-cis-epoxycarotenoid dioxygenase activity	1.4e-05	0.00186384
	GO:0016762	xyloglucan:xyloglucosyl transferase activity	3.4e-05	0.00443805
	GO:0000981	DNA-binding transcription factor activity, RNA polymerase II-specific	5.8e-05	0.00701862
	GO:0031418	L-ascorbic acid binding	5.8e-05	0.00701862
	GO:0042287	MHC protein binding	7.3e-05	0.0081983
	GO:0047216	inositol 3-alpha-galactosyltransferase activity	7.3e-05	0.0081983
	GO:0020037	heme binding	0.00015	0.0165345
	GO:0016165	linoleate 13S-lipoxygenase activity	0.00016	0.0165529
	GO:0120091	jasmonic acid hydrolase	0.00021	0.0211974
	GO:0008970	phospholipase A1 activity	0.00021	0.0211974
	GO:0051087	chaperone binding	0.00025	0.024348
	GO:0043621	protein self-association	0.00031	0.0290232
	GO:0046983	protein dimerization activity	0.00055	0.0494373
