## Supplementary Tables for "Multiomic insights into sucrose accumulation in sugarcane": SupplementaryTableS19.xlsx

### Sheet: results_all
Supplementary Table S19. Number of genes within each gene co-expression network module and their correspondence with prior findings: genome-wide association study (GWAS), linkage disequilibrium (LD), feature selection (FS), and the final set of differentially expressed genes (DEGs). Groups selected for further analyses are highlighted in yellow.
Group	Number of Genes	Number of Genes Associated with GWAS/LD Results	Number of Genes Associated with FS Results	Number of DEGs
105	148	0	1	33
35	285	0	0	29
40	273	1	2	28
0	1345	2	14	23
146	114	0	0	23
3	839	0	10	22
91	160	0	0	21
92	160	1	1	19
110	142	0	0	18
55	222	3	1	17
21	400	0	1	16
79	175	0	0	16
12	539	1	7	15
145	114	0	0	15
15	504	4	4	14
152	106	1	2	14
184	84	0	0	13
63	209	1	3	12
2	1002	3	11	11
52	238	0	1	11
163	100	0	1	11
151	108	0	0	11
245	52	0	0	11
100	152	1	1	10
96	155	1	0	10
106	146	0	0	10
192	78	0	0	10
220	62	0	0	10
36	282	2	3	9
73	194	0	3	9
140	118	2	1	9
46	257	0	1	9
156	103	0	1	9
74	180	0	0	9
139	119	0	0	9
9	633	1	4	8
18	425	1	3	8
67	202	0	2	8
83	172	0	2	8
200	71	0	2	8
78	175	0	0	8
31	307	0	4	7
56	221	1	3	7
109	143	1	3	7
77	176	0	1	7
191	78	2	0	7
1	1073	4	8	6
13	537	1	5	6
180	84	0	3	6
130	123	0	1	6
75	179	0	0	6
211	66	0	0	6
4	804	3	7	5
8	645	0	4	5
86	166	0	1	5
132	123	0	0	5
143	116	0	0	5
162	100	0	0	5
210	67	0	0	5
212	66	0	0	5
16	470	1	4	4
54	223	0	3	4
68	202	1	2	4
42	264	0	2	4
161	100	0	2	4
115	136	1	1	4
49	245	0	1	4
153	106	1	0	4
183	84	0	0	4
215	65	0	0	4
218	64	0	0	4
236	55	0	0	4
243	54	0	0	4
5	775	1	8	3
6	710	0	7	3
76	178	0	6	3
11	551	2	5	3
19	412	0	5	3
14	513	1	3	3
23	369	0	3	3
24	367	0	3	3
22	390	0	2	3
187	80	0	2	3
103	150	0	1	3
158	102	0	1	3
148	112	0	0	3
169	93	0	0	3
229	59	0	0	3
33	301	0	4	2
64	208	0	4	2
85	167	0	2	2
93	160	0	2	2
147	113	0	2	2
157	103	0	2	2
80	174	1	1	2
99	153	1	1	2
87	164	0	1	2
112	138	0	1	2
126	127	0	1	2
188	79	0	1	2
248	52	0	1	2
107	145	1	0	2
29	329	0	0	2
134	121	0	0	2
182	84	0	0	2
198	73	0	0	2
201	71	0	0	2
202	70	0	0	2
209	68	0	0	2
227	59	0	0	2
247	52	0	0	2
7	662	1	6	1
104	148	3	4	1
27	335	0	4	1
82	172	0	4	1
71	199	1	3	1
69	202	0	3	1
59	211	0	2	1
81	173	0	2	1
225	60	1	1	1
237	55	1	1	1
37	281	0	1	1
97	154	0	1	1
114	137	0	1	1
118	135	0	1	1
122	130	0	1	1
128	124	0	1	1
133	123	0	1	1
177	86	0	1	1
193	77	0	1	1
228	59	0	1	1
155	105	1	0	1
84	170	0	0	1
117	135	0	0	1
125	128	0	0	1
127	125	0	0	1
129	123	0	0	1
149	111	0	0	1
154	105	0	0	1
166	97	0	0	1
171	93	0	0	1
195	75	0	0	1
208	68	0	0	1
222	61	0	0	1
231	58	0	0	1
249	50	0	0	1
25	366	0	9	0
20	410	1	8	0
10	601	3	7	0
32	304	2	5	0
123	129	0	5	0
17	454	1	4	0
39	276	1	4	0
95	156	1	4	0
111	141	0	4	0
30	310	2	3	0
38	278	2	3	0
48	245	2	3	0
44	262	1	3	0
50	245	1	3	0
66	204	1	3	0
70	199	1	3	0
173	92	1	3	0
28	329	0	3	0
53	224	0	3	0
62	209	0	3	0
98	153	0	3	0
45	261	1	2	0
60	210	1	2	0
137	121	1	2	0
174	92	1	2	0
26	343	0	2	0
51	240	0	2	0
58	212	0	2	0
61	210	0	2	0
101	152	0	2	0
102	150	0	2	0
113	138	0	2	0
121	130	0	2	0
144	115	0	2	0
165	97	0	2	0
167	96	0	2	0
214	65	0	2	0
216	65	0	2	0
235	56	0	2	0
72	198	2	1	0
57	216	1	1	0
108	145	1	1	0
190	78	1	1	0
219	63	1	1	0
34	300	0	1	0
43	264	0	1	0
47	251	0	1	0
65	207	0	1	0
88	164	0	1	0
90	161	0	1	0
116	136	0	1	0
120	131	0	1	0
131	123	0	1	0
136	121	0	1	0
142	117	0	1	0
168	94	0	1	0
176	89	0	1	0
185	82	0	1	0
205	69	0	1	0
221	61	0	1	0
226	59	0	1	0
233	57	0	1	0
238	55	0	1	0
239	55	0	1	0
240	54	0	1	0
244	53	0	1	0
246	52	0	1	0
135	121	1	0	0
150	110	1	0	0
159	102	1	0	0
213	66	1	0	0
41	272	0	0	0
89	163	0	0	0
94	160	0	0	0
119	132	0	0	0
124	129	0	0	0
138	121	0	0	0
141	118	0	0	0
160	101	0	0	0
164	97	0	0	0
170	93	0	0	0
172	92	0	0	0
175	89	0	0	0
178	85	0	0	0
179	84	0	0	0
181	84	0	0	0
186	81	0	0	0
189	79	0	0	0
194	76	0	0	0
196	75	0	0	0
197	74	0	0	0
199	73	0	0	0
203	70	0	0	0
204	69	0	0	0
206	69	0	0	0
207	68	0	0	0
217	64	0	0	0
223	60	0	0	0
224	60	0	0	0
230	59	0	0	0
232	58	0	0	0
234	57	0	0	0
241	54	0	0	0
242	54	0	0	0
