## Supplementary Tables for "Multiomic insights into sucrose accumulation in sugarcane": SupplementaryTableS21.xlsx

### Sheet: Página1
Supplementary Table S21. Gene Ontology (GO) enrichment analysis for the entire set of genes within the 8 selected gene-coexpression network groups in association with previous findings.
Category	GO	Term	P-value (Fisher Test)	Adjusted P-value (Fisher Test)
Biological Process	GO:0006412	translation	1.9e-12	1.54294e-08
	GO:0000028	ribosomal small subunit assembly	4.2e-06	0.015191
	GO:0006457	protein folding	5.7e-06	0.015191
	GO:1990961	xenobiotic detoxification by transmembrane export across the plasma membrane	1.2e-05	0.0231635
	GO:0006096	glycolytic process	1.5e-05	0.0231635
	GO:0006355	regulation of DNA-templated transcription	1.8e-05	0.0231635
	GO:0071555	cell wall organization	2e-05	0.0231635
	GO:0009753	response to jasmonic acid	2.8e-05	0.0276683
	GO:0009073	aromatic amino acid family biosynthetic process	4.7e-05	0.0375486
	GO:0006094	gluconeogenesis	4.9e-05	0.0375486
	GO:0009150	purine ribonucleotide metabolic process	5.4e-05	0.0375486
	GO:0009089	lysine biosynthetic process via diaminopimelate	5.6e-05	0.0375486
	GO:0010228	vegetative to reproductive phase transition of meristem	7e-05	0.0422962
	GO:0030418	nicotianamine biosynthetic process	7.9e-05	0.0422962
	GO:0012502	induction of programmed cell death	8.2e-05	0.0422962
	GO:0080151	positive regulation of salicylic acid mediated signaling pathway	9e-05	0.0422962
	GO:1903602	thermospermine catabolic process	9e-05	0.0422962
	GO:0009409	response to cold	0.0001	0.0457238
Molecular Function	GO:0003735	structural constituent of ribosome	6.3e-19	2.04655e-15
	GO:0046872	metal ion binding	3.2e-17	5.16289e-14
	GO:0005524	ATP binding	5.7e-12	6.22398e-09
	GO:0003729	mRNA binding	2.6e-11	2.08276e-08
	GO:0003700	DNA-binding transcription factor activity	6.1e-10	3.95749e-07
	GO:0030170	pyridoxal phosphate binding	1.3e-08	6.84597e-06
	GO:0004674	protein serine/threonine kinase activity	1.3e-05	0.00585228
	GO:0000155	phosphorelay sensor kinase activity	1.8e-05	0.00647185
	GO:0042803	protein homodimerization activity	1.8e-05	0.00647185
	GO:0016887	ATP hydrolysis activity	3.7e-05	0.0122228
	GO:0022857	transmembrane transporter activity	5.4e-05	0.016072
	GO:0106310	protein serine kinase activity	6.3e-05	0.0167436
	GO:0043565	sequence-specific DNA binding	7.5e-05	0.0167436
	GO:0046537	2,3-bisphosphoglycerate-independent phosphoglycerate mutase activity	7.7e-05	0.0167436
	GO:0030410	nicotianamine synthase activity	7.7e-05	0.0167436
	GO:0052894	norspermine:oxygen oxidoreductase activity	8.8e-05	0.0168453
	GO:0052901	spermine:oxygen oxidoreductase (spermidine-forming) activity	8.8e-05	0.0168453
	GO:0004097	catechol oxidase activity	0.00013	0.0243653
	GO:0008097	5S rRNA binding	0.00016	0.026451
	GO:0003882	CDP-diacylglycerol-serine O-phosphatidyltransferase activity	0.00017	0.026451
	GO:0106245	L-serine-phosphatidylethanolamine phosphatidyltransferase activity	0.00017	0.026451
	GO:0047627	adenylylsulfatase activity	0.0002	0.0297522
	GO:0030246	carbohydrate binding	0.00027	0.0388946
	GO:0051082	unfolded protein binding	0.00029	0.0391137
	GO:0033741	adenylyl-sulfate reductase (glutathione) activity	0.00033	0.0410127
	GO:0004604	phosphoadenylyl-sulfate reductase (thioredoxin) activity	0.00033	0.0410127
	GO:0003723	RNA binding	0.00038	0.0453417
